# Evolutionary persistence and divergence of the *tdk* killer meiotic driver family

**DOI:** 10.64898/2025.12.28.696746

**Authors:** Fan-Yi Zhang, Guo-Song Jia, Jing-Yi Ren, Fang Suo, Tong-Yang Du, Wen-Cai Zhang, Wen Li, Qi-Ming Wang, Li-Lin Du, Yu Hua

## Abstract

Killer meiotic drivers (KMDs) are selfish genetic elements that achieve super-Mendelian inheritance by selectively eliminating gametes lacking the driver. Although predicted to arise recurrently, KMDs are generally considered evolutionarily ephemeral—going extinct after fixation or host suppression. The identification of *tdk1*, a single-gene KMD in the fission yeast *Schizosaccharomyces pombe*, provides a model for studying KMD evolution. Here, we identify two divergent *tdk1* homologs (*tdk210* and *tdk203*) from *S. cryophilus*, a fission yeast species that diverged ∼100 million years ago from *S. pombe*, as active KMDs. These three KMDs all act via post-germination killing, disrupting chromosome segregation in noncarrier progeny. Notably, they also exhibit striking functional divergences: *tdk1*, *tdk210*, and *tdk203* are mutually incompatible (showing no cross-resistance), and the latter two act independently of Bdf1/Bdf2—host chromatin proteins required for *tdk1* killing. Phylogenetic analyses of the dozens of *tdk* family genes in *Schizosaccharomyces* support long-term persistence and rapid evolutionary dynamics of this gene family. Remarkably, homologs in distantly related fungal phyla display genomic and structural similarities to *Schizosaccharomyces tdk* genes, suggesting a deeply rooted origin of this KMD family in fungi. Our findings reveal that a single KMD family can undergo repeated functional innovation—generating mutually incompatible variants and rewiring host dependencies—while maintaining a conserved killing mode over deep evolutionary time.
