## Supplementary Data 1 for "Evolutionary persistence and divergence of the *tdk* killer meiotic driver family"

### Sheet: Data S1
Genomic information of tdk loci in seven Schizosaccharomyces species
Genome	Chr	Systematic ID	Start	End	Strand	Length	Gene symbol	Pseudogene
S_pombe_LCC	I	SPAC29A4.23	5149079	5149540	+	462	tdk2*	pseudogene
S_pombe_LCC	I	SPA2025.04	5162915	5163553	-	639	tdk3*	pseudogene
S_pombe_LCC	II	SPBC106.08c	441775	442665	-	891	tdk4
S_pombe_LCC	II	SPBC337.02c	1085305	1086224	-	920	tdk5*	pseudogene
S_pombe_LCC	II	SPBC18E5.15	2179909	2180254	+	346	tdk6*	pseudogene
S_pombe_LCC	II	SPB2025.27	3050686	3051146	-	461	tdk7*	pseudogene
S_pombe_LCC	III	SPCP20C8.01c	34361	35332	-	972	tdk8*	pseudogene
S_pombe_LCC	III	SPCP20C8.03	38530	39402	+	873	tdk9*	pseudogene
S_pombe_LCC	III	SPCP20C8.04	42031	42586	+	556	tdk10*	pseudogene
S_pombe_LCC	III	SPCC613.11c	104634	105398	-	765	tdk11
S_pombe_LCC	III	SPCC330.04c	118218	119291	-	1074	tdk1
S_pombe_LCC	III	SPCC569.03	2477524	2478714	-	1191	tdk12
S_pombe_LCC	III	SPCC569.01c	2481881	2482852	+	972	tdk13
S_pombe_DY49859	chr1	SZPOCN_09000	5145356	5145919	+	564	tdk101*	pseudogene
S_pombe_DY49859	chr2	SZPOCN_02426	468801	469691	-	891	tdk102
S_pombe_DY49859	chr2	SZPOCN_09004	1128608	1129537	-	930	tdk103*	pseudogene
S_pombe_DY49859	chr2	SZPOCN_09005	1131484	1131854	+	371	tdk104*	pseudogene
S_pombe_DY49859	chr2	SZPOCN_09006	3050175	3050788	-	614	tdk105*	pseudogene
S_pombe_DY49859	chr3	SZPOCN_04141	73827	74765	-	939	tdk106
S_pombe_DY49859	chr3	SZPOCN_04143	77931	79133	+	1203	tdk107
S_pombe_DY49859	chr3	SZPOCN_09007	81790	82347	+	558	tdk108*	pseudogene
S_pombe_DY49859	chr3	SZPOCN_04170	147586	148329	-	744	tdk109
S_pombe_DY49859	chr3	SZPOCN_04175	161649	162776	-	1128	tdk110
S_pombe_DY49859	chr3	SZPOCN_05049	2456785	2457954	-	1170	tdk111
S_pombe_DY49859	chr3	SZPOCN_05051	2461122	2462093	+	972	tdk112
S_cryophilus_DY48157	chr1	SZCRYO_07103	18329	18895	-	567	tdk201
S_cryophilus_DY48157	chr1	SZCRYO_09019	3813891	3814661	+	771	tdk202*	pseudogene
S_cryophilus_DY48157	chr1	SZCRYO_07146	4414539	4415567	+	1029	tdk203
S_cryophilus_DY48157	chr1	SZCRYO_07153	4742356	4743147	-	792	tdk204
S_cryophilus_DY48157	chr1	SZCRYO_07162	4773676	4774611	+	936	tdk205
S_cryophilus_DY48157	chr1	SZCRYO_09023	4788571	4789022	+	452	tdk206*	pseudogene
S_cryophilus_DY48157	chr1	SZCRYO_09024	4800195	4800803	-	609	tdk207*	pseudogene
S_cryophilus_DY48157	chr1	SZCRYO_09027	4861468	4861954	-	487	tdk208*	pseudogene
S_cryophilus_DY48157	chr1	SZCRYO_07197	4864217	4865035	+	819	tdk209
S_cryophilus_DY48157	chr2	SZCRYO_02247	101380	102084	+	705	tdk210
S_cryophilus_DY48157	chr2	SZCRYO_09032	235827	236278	+	452	tdk211*	pseudogene
S_cryophilus_DY48157	chr2	SZCRYO_09033	387710	388282	-	573	tdk212*	pseudogene
S_cryophilus_DY48157	chr2	SZCRYO_09039	3415557	3416357	+	801	tdk213*	pseudogene
S_cryophilus_DY48157	chr2	SZCRYO_09040	3720858	3721187	+	330	tdk214*	pseudogene
S_cryophilus_DY48157	chr2	SZCRYO_09043	3931780	3932374	+	595	tdk215*	pseudogene
S_cryophilus_DY48157	chr2	SZCRYO_07233	3935943	3936710	+	768	tdk216
S_cryophilus_DY48157	chr3	SZCRYO_07256	48214	48843	-	630	tdk217
S_cryophilus_DY48157	chr3	SZCRYO_09052	1285234	1286033	-	800	tdk218*	pseudogene
S_cryophilus_DY48157	chr3	SZCRYO_09053	2545187	2545975	+	789	tdk219*	pseudogene
S_cryophilus_DY48157	chr3	SZCRYO_07288	2567545	2568195	+	651	tdk220
S_cryophilus_DY48157	chr3	SZCRYO_09057	2592776	2593534	+	759	tdk221*	pseudogene
S_cryophilus_DY48157	chr3	SZCRYO_07321	2692544	2693287	-	744	tdk222
S_cryophilus_DY48157	chr3	SZCRYO_07332	2721910	2722740	+	831	tdk223
S_cryophilus_DY48157	chr3	SZCRYO_09061	2739689	2740465	-	777	tdk224*	pseudogene
S_osmophilus_G3	chr1	SOMG_00017	42315	43127	+	813	tdk301
S_osmophilus_G3	chr1	SOMG_00018	44264	45043	+	780	tdk302
S_osmophilus_G3	chr1	SOMG_00021	52122	52955	+	834	tdk303
S_osmophilus_G3	chr1	SOMG_00451	987966	988832	-	867	tdk304
S_osmophilus_G3	chr1	SOMG_01707	3762161	3762931	+	771	tdk305
S_osmophilus_G3	chr1	SOMG_09014	5458702	5458991	-	290	tdk306*	pseudogene
S_osmophilus_G3	chr1	SOMG_09015	5498134	5498920	+	787	tdk307*	pseudogene
S_osmophilus_G3	chr1	SOMG_02498	5516613	5517221	-	609	tdk308
S_osmophilus_G3	chr2	SOMG_02520	40283	41101	+	819	tdk309
S_osmophilus_G3	chr2	SOMG_09023	2294691	2295358	+	668	tdk310*	pseudogene
S_osmophilus_G3	chr2	SOMG_09028	3439660	3440115	+	456	tdk311*	pseudogene
S_osmophilus_G3	chr2	SOMG_09029	3440595	3441361	+	767	tdk312*	pseudogene
S_osmophilus_G3	chr3	SOMG_04159	232981	233703	+	723	tdk313
S_osmophilus_G3	chr3	SOMG_04991	2122625	2123251	-	627	tdk314
S_osmophilus_G3	chr3	SOMG_09043	2259248	2259899	-	652	tdk315*	pseudogene
S_osmophilus_DY47928	chr1	SZOMCA_01360	3121085	3121855	+	771	tdk401
S_osmophilus_DY47928	chr1	SZOMCA_09013	4809995	4810636	-	642	tdk402*	pseudogene
S_osmophilus_DY47928	chr1	SZOMCA_09014	4864894	4865464	-	571	tdk403*	pseudogene
S_osmophilus_DY47928	chr1	SZOMCA_02146	4867339	4868157	+	819	tdk404
S_osmophilus_DY47928	chr2	SZOMCA_09021	2363088	2363744	+	657	tdk405*	pseudogene
S_osmophilus_DY47928	chr2	SZOMCA_09028	3496480	3497051	+	572	tdk406*	pseudogene
S_osmophilus_DY47928	chr2	SZOMCA_09029	3497846	3498601	+	756	tdk407*	pseudogene
S_osmophilus_DY47928	chr2	SZOMCA_03663	3529273	3530175	-	903	tdk408
S_osmophilus_DY47928	chr2	SZOMCA_03667	3541428	3542192	+	765	tdk409
S_osmophilus_DY47928	chr3	SZOMCA_09031	100205	100855	+	651	tdk410*	pseudogene
S_osmophilus_DY47928	chr3	SZOMCA_09032	232139	232652	+	514	tdk411*	pseudogene
S_osmophilus_DY47928	chr3	SZOMCA_09044	2949177	2949916	-	740	tdk412*	pseudogene
S_osmophilus_DY47928	chr3	SZOMCA_04949	2957776	2958573	+	798	tdk413
S_osmophilus_DY47928	chr3	SZOMCA_04950	2963171	2964004	-	834	tdk414
S_osmophilus_DY47928	chr3	SZOMCA_09047	2990599	2991169	-	571	tdk415*	pseudogene
S_osmophilus_DY47928	chr3	SZOMCA_04959	2993044	2993862	+	819	tdk416
S_lindneri_DY49251	chr1	SZLIND_09011	3055129	3055810	+	682	tdk501*	pseudogene
S_lindneri_DY49251	chr1	SZLIND_02114	4797928	4798860	-	933	tdk502
S_lindneri_DY49251	chr2	SZLIND_02152	79920	80789	-	870	tdk503
S_lindneri_DY49251	chr2	SZLIND_02153	81595	82371	+	777	tdk504
S_lindneri_DY49251	chr2	SZLIND_09031	2254620	2255237	+	618	tdk505*	pseudogene
S_lindneri_DY49251	chr2	SZLIND_09035	3368256	3369026	+	771	tdk506*	pseudogene
S_lindneri_DY49251	chr2	SZLIND_09037	3372188	3372766	+	579	tdk507*	pseudogene
S_octosporus_DY48491	chr1	SZOCTO_09009	2770030	2770692	+	663	tdk601*	pseudogene
S_octosporus_DY48491	chr2	SZOCTO_09034	2639743	2640261	+	519	tdk602*	pseudogene
S_octosporus_DY48491	chr2	SZOCTO_09040	3755472	3756242	+	771	tdk603*	pseudogene
S_octosporus_DY48491	chr2	SZOCTO_09041	3761611	3762410	+	800	tdk604*	pseudogene
S_octosporus_DY48491	chr3	SZOCTO_07189	2823980	2824846	+	867	tdk605
S_octosporus_DY48491	chr3	SZOCTO_07208	2947428	2948339	+	912	tdk606
