## Supplementary Data 4 for "Evolutionary persistence and divergence of the *tdk* killer meiotic driver family"

### Sheet: strains
Strains used in this study
Strain name	Species	Mating type	Genotype	Use
ZFY1097	S. pombe	h−	mat1-Δ17 leu1-32 lys1-131 ura4-D18 tdk11Δ::bsdMX tdk1Δ::ura4 ade6+::tdk210:natMX	tetrad analysis; Fig. 1a, Fig. 4a, Fig. 5c
ZFY1100	S. pombe	h+	mat1-Δ17 leu1-32 lys1-131 ura4-D18 tdk11Δ::bsdMX tdk1Δ::ura4 ade6-M216::tdk210:natMX	tetrad analysis; Fig. 1a
ZFY1029	S. pombe	h+	mat1-Δ17 leu1-32 lys1-131 ura4-D18 tdk11Δ::bsdMX tdk1Δ::ura4 ade6-M216::tdk203:natMX	tetrad analysis; Fig. 1a
ZFY1106	S. pombe	h−	mat1-Δ17 leu1-32 lys1-131 ura4-D18 tdk11Δ::bsdMX tdk1Δ::ura4 ade6+::tdk203:natMX	tetrad analysis; Fig. 1a, Fig. 4a, Fig. 5c
DHY910	S. pombe	h−	mat1-Δ17 leu1-32 lys1-131 ade6-M216 ura4-D18 tdk11Δ::bsdMX tdk1Δ::ura4	tetrad analysis; Fig. 1a
DHY912	S. pombe	h+	mat1-Δ17 leu1-32 lys1-131 ade6-M216 ura4-D18 tdk11Δ::bsdMX tdk1Δ::ura4	tetrad analysis; Fig. 1a, Fig. 3h–k, Fig. 4a, Fig.S2a–c, Fig. S5b–e
ZFY117	S. pombe	h+	mat1-Δ17 leu1-32 lys1-131 ura4-D18 tdk11Δ::bsdMX tdk1Δ::ura4 ade6-M216::tdk210-M1A:natMX	tetrad analysis
ZFY1435	S. pombe	h−	mat1-Δ17 leu1-32 lys1-131 ura4-D18 tdk11Δ::bsdMX tdk1Δ::ura4 ade6-M216::tdk203-M1A:natMX	tetrad analysis
ZFY1107	S. pombe	h+	mat1-Δ17 leu1-32 lys1-131 ura4-D18 tdk11Δ::bsdMX tdk1Δ::ura4 ade6+::tdk203:natMX	tetrad analysis
ZFY525	S. pombe	h−	mat1-Δ17 leu1-32 lys1-131 ura4-D18 tdk11Δ::bsdMX tdk1Δ::ura4 ade6+::tdk1:natMX	tetrad analysis
ZFY2500	S. pombe	h+	mat1-Δ17 leu1-32 lys1-131 ura4-D18 tdk11Δ::bsdMX tdk1Δ::ura4 ade6-M216::P.CMV-tetR-tup11Δ70:P.tetO7-tdk1-Scer\T.ADH1:hphMX	tetrad analysis
ZFY2501	S. pombe	h+	mat1-Δ17 leu1-32 lys1-131 ura4-D18 tdk11Δ::bsdMX tdk1Δ::ura4 ade6-M216::P.CMV-tetR-tup11Δ70:P.tetO7-tdk210-Scer\T.ADH1:hphMX	tetrad analysis
ZFY2502	S. pombe	h+	mat1-Δ17 leu1-32 lys1-131 ura4-D18 tdk11Δ::bsdMX tdk1Δ::ura4 ade6-M216::P.CMV-tetR-tup11Δ70:P.tetO7-tdk203-Scer\T.ADH1:hphMX	tetrad analysis
ZFY2321	S. pombe	h+	mat1-Δ17 leu1-32 lys1-131 ura4-D18 tdk11Δ::bsdMX tdk1Δ::ura4 ade6-M216::P.adh1-tdk1-Scer\T.ADH1:hphMX	tetrad analysis, Fig. S2b
ZFY2322	S. pombe	h+	mat1-Δ17 leu1-32 lys1-131 ura4-D18 tdk11Δ::bsdMX tdk1Δ::ura4 ade6-M216::P.cyc1-tdk1-Scer\T.ADH1:hphMX	tetrad analysis
ZFY2323	S. pombe	h+	mat1-Δ17 leu1-32 lys1-131 ura4-D18 tdk11Δ::bsdMX tdk1Δ::ura4 ade6-M216::P.rps901-tdk1-Scer\T.ADH1:hphMX	tetrad analysis
ZFY2324	S. pombe	h+	mat1-Δ17 leu1-32 lys1-131 ura4-D18 tdk11Δ::bsdMX tdk1Δ::ura4 ade6-M216::P.rps1001-tdk1-Scer\T.ADH1:hphMX	tetrad analysis
ZFY2320	S. pombe	h+	mat1-Δ17 leu1-32 lys1-131 ura4-D18 tdk11Δ::bsdMX tdk1Δ::ura4 ade6-M216::P.pmt3-tdk1-Scer\T.ADH1:hphMX	tetrad analysis
ZFY2537	S. pombe	h+	mat1-Δ17 leu1-32 lys1-131 ura4-D18 tdk11Δ::bsdMX tdk1Δ::ura4 ade6-M216::P.adh1-tdk210-Scer\T.ADH1:hphMX	tetrad analysis, Fig. S2b
ZFY2311	S. pombe	h+	mat1-Δ17 leu1-32 lys1-131 ura4-D18 tdk11Δ::bsdMX tdk1Δ::ura4 ade6-M216::P.cyc1-tdk210-Scer\T.ADH1:hphMX	tetrad analysis
ZFY2312	S. pombe	h+	mat1-Δ17 leu1-32 lys1-131 ura4-D18 tdk11Δ::bsdMX tdk1Δ::ura4 ade6-M216::P.rps901-tdk210-Scer\T.ADH1:hphMX	tetrad analysis
ZFY2313	S. pombe	h+	mat1-Δ17 leu1-32 lys1-131 ura4-D18 tdk11Δ::bsdMX tdk1Δ::ura4 ade6-M216::P.rps1001-tdk210-Scer\T.ADH1:hphMX	tetrad analysis
ZFY2538	S. pombe	h+	mat1-Δ17 leu1-32 lys1-131 ura4-D18 tdk11Δ::bsdMX tdk1Δ::ura4 ade6-M216::P.pmt3-tdk210-Scer\T.ADH1:hphMX	tetrad analysis
ZFY1021	S. pombe	h+	mat1-Δ17 leu1-32 lys1-131 ura4-D18 tdk11Δ::bsdMX tdk1Δ::ura4 ade6-M216::P.adh1-tdk203-Scer\T.ADH1:hphMX	tetrad analysis, Fig. S2b
ZFY2315	S. pombe	h+	mat1-Δ17 leu1-32 lys1-131 ura4-D18 tdk11Δ::bsdMX tdk1Δ::ura4 ade6-M216::P.cyc1-tdk203-Scer\T.ADH1:hphMX	tetrad analysis
ZFY2316	S. pombe	h+	mat1-Δ17 leu1-32 lys1-131 ura4-D18 tdk11Δ::bsdMX tdk1Δ::ura4 ade6-M216::P.rps901-tdk203-Scer\T.ADH1:hphMX	tetrad analysis
ZFY2317	S. pombe	h+	mat1-Δ17 leu1-32 lys1-131 ura4-D18 tdk11Δ::bsdMX tdk1Δ::ura4 ade6-M216::P.rps1001-tdk203-Scer\T.ADH1:hphMX	tetrad analysis
ZFY2319	S. pombe	h+	mat1-Δ17 leu1-32 lys1-131 ura4-D18 tdk11Δ::bsdMX tdk1Δ::ura4 ade6-M216::P.pmt3-tdk203-Scer\T.ADH1:hphMX	tetrad analysis
ZFY1165	S. pombe	h+	mat1-Δ17 leu1-32 lys1-131 ura4-D18 tdk11Δ::bsdMX tdk1Δ::ura4 ade6-M216::P.adh1-tdk11-Scer\T.ADH1:hphMX	tetrad analysis
ZFY1083	S. pombe	h+	mat1-Δ17 leu1-32 lys1-131 ura4-D18 tdk11Δ::bsdMX tdk1Δ::ura4 ade6-M216::P.adh1-tdk304-Scer\T.ADH1:hphMX	tetrad analysis
ZFY1081	S. pombe	h+	mat1-Δ17 leu1-32 lys1-131 ura4-D18 tdk11Δ::bsdMX tdk1Δ::ura4 ade6-M216::P.adh1-tdk605-Scer\T.ADH1:hphMX	tetrad analysis
ZFY505	S. pombe	h+	mat1-Δ17 leu1-32 lys1-131 ura4-D18 tdk11Δ::bsdMX tdk1Δ::ura4 ade6-M216::P.tdk1-tdk11(1-98)-tdk210(78-234)-T.tdk1:natMX	tetrad analysis
ZFY423	S. pombe	h−	mat1-Δ17 leu1-32 lys1-131 ura4-D18 tdk11Δ::bsdMX tdk1Δ::ura4 ade6+::P.tdk1-T.tdk1:natMX	tetrad analysis
ZFY501	S. pombe	h+	mat1-Δ17 leu1-32 lys1-131 ura4-D18 tdk11Δ::bsdMX tdk1Δ::ura4 ade6-M216::P.tdk1-tdk210(1-77)-tdk11(99-254)-T.tdk1:natMX	tetrad analysis
ZFY523	S. pombe	h−	mat1-Δ17 leu1-32 lys1-131 ura4-D18 tdk11Δ::bsdMX tdk1Δ::ura4 ade6+::P.tdk1-tdk210-T.tdk1:natMX	tetrad analysis
ZFY1567	S. pombe	h+	mat1-Δ17 leu1-32 lys1-131 ura4-D18 tdk11Δ::kanMX ade6-M216::tdk210:bsdMX	tetrad analysis, Fig. 5c
ZFY861	S. pombe	h−	mat1-Δ17 ade6-M216 tdk11Δ::kanMX ura4-D18	tetrad analysis
ZFY1157	S. pombe	h−	mat1-Δ17 ade6-M216 tdk11Δ::kanMX ura4-D18::tdk203::natMX	tetrad analysis, Fig. 5c
ZFY862	S. pombe	h+	mat1-Δ17 ade6-M216 tdk11Δ::kanMX ura4-D18	tetrad analysis
DHY298	S. pombe	h+	mat1-Δ17 leu1-32 lys1-131 ade6-M216 ura4-D18 tdk11Δ::kanMX	tetrad analysis, Fig. 5c
ZFY1141	S. pombe	h+	mat1-Δ17 leu1-32 lys1-131 ade6-M216 ura4-D18 bdf1Δ::natMX tdk11Δ::bsdMX tdk1Δ::ura4	tetrad analysis
ZFY2527	S. pombe	h−	mat1-Δ17 leu1-32 lys1-131 ade6-M216 ura4-D18 bdf1Δ::natMX tdk11Δ::bsdMX tdk1Δ::ura4 ade6+::tdk1:natMX	tetrad analysis
ZFY1139	S. pombe	h−	mat1-Δ17 leu1-32 lys1-131 ade6-M216 ura4-D18 bdf1Δ::natMX tdk11Δ::bsdMX tdk1Δ::ura4	tetrad analysis
ZFY2512	S. pombe	h+	mat1-Δ17 leu1-32 lys1-131 ura4-D18 bdf1Δ::natMX tdk11Δ::bsdMX tdk1Δ::ura4 ade6+::tdk210:natMX	tetrad analysis
ZFY1148	S. pombe	h+	mat1-Δ17 leu1-32 lys1-131 ura4-D18 bdf1Δ::natMX tdk11Δ::bsdMX tdk1Δ::ura4 ade6+::tdk203:natMX	tetrad analysis
ZFY491	S. pombe	h+	mat1-Δ17 leu1-32 lys1-131 ura4-D18 tdk11Δ::bsdMX tdk1Δ::ura4 ade6-M216::P.tdk1-tdk11-T.tdk1:natMX	tetrad analysis
ZFY947	S. pombe	h−	mat1-Δ17 leu1-32 lys1-131 ura4-D18 tdk11Δ::bsdMX tdk1Δ::ura4 ade6-M216::P.tdk1-tdk201-T.tdk1:natMX	tetrad analysis
ZFY951	S. pombe	h−	mat1-Δ17 leu1-32 lys1-131 ura4-D18 tdk11Δ::bsdMX tdk1Δ::ura4 ade6-M216::P.tdk1-tdk203-T.tdk1:natMX	tetrad analysis
ZFY2507	S. pombe	h+	mat1-Δ17 leu1-32 lys1-131 ura4-D18 tdk11Δ::bsdMX tdk1Δ::ura4 ade6-M216::P.tdk1-tdk205-T.tdk1:natMX	tetrad analysis
ZFY2506	S. pombe	h+	mat1-Δ17 leu1-32 lys1-131 ura4-D18 tdk11Δ::bsdMX tdk1Δ::ura4 ade6-M216::P.tdk1-tdk207*-T.tdk1:natMX	tetrad analysis
ZFY955	S. pombe	h−	mat1-Δ17 leu1-32 lys1-131 ura4-D18 tdk11Δ::bsdMX tdk1Δ::ura4 ade6-M216::P.tdk1-tdk217-T.tdk1:natMX	tetrad analysis
ZFY2505	S. pombe	h+	mat1-Δ17 leu1-32 lys1-131 ura4-D18 tdk11Δ::bsdMX tdk1Δ::ura4 ade6-M216::P.tdk1-tdk220-T.tdk1:natMX	tetrad analysis
ZFY1077	S. pombe	h+	mat1-Δ17 leu1-32 lys1-131 ura4-D18 tdk11Δ::bsdMX tdk1Δ::ura4 ade6-M216::P.tdk1-tdk301-T.tdk1:natMX	tetrad analysis
ZFY2217	S. pombe	h+	mat1-Δ17 leu1-32 lys1-131 ura4-D18 tdk11Δ::bsdMX tdk1Δ::ura4 ade6-M216::P.tdk1-tdk303-T.tdk1:natMX	tetrad analysis
ZFY1073	S. pombe	h+	mat1-Δ17 leu1-32 lys1-131 ura4-D18 tdk11Δ::bsdMX tdk1Δ::ura4 ade6-M216::P.tdk1-tdk304-T.tdk1:natMX	tetrad analysis
ZFY2365	S. pombe	h+	mat1-Δ17 leu1-32 lys1-131 ura4-D18 tdk11Δ::bsdMX tdk1Δ::ura4 ade6+::P.tdk1-tdk308-T.tdk1:natMX	tetrad analysis
ZFY2215	S. pombe	h+	mat1-Δ17 leu1-32 lys1-131 ura4-D18 tdk11Δ::bsdMX tdk1Δ::ura4 ade6+::P.tdk1-tdk314-T.tdk1:natMX	tetrad analysis
ZFY1067	S. pombe	h+	mat1-Δ17 leu1-32 lys1-131 ura4-D18 tdk11Δ::bsdMX tdk1Δ::ura4 ade6-M216::P.tdk1-tdk605-T.tdk1:natMX	tetrad analysis
ZFY1069	S. pombe	h+	mat1-Δ17 leu1-32 lys1-131 ura4-D18 tdk11Δ::bsdMX tdk1Δ::ura4 ade6-M216::P.tdk1-tdk606-T.tdk1:natMX	tetrad analysis
ZFY957	S. pombe	h−	mat1-Δ17 leu1-32 lys1-131 ura4-D18 tdk11Δ::bsdMX tdk1Δ::ura4 ade6-M216::P.tdk1-tdk222-T.tdk1:natMX	tetrad analysis
ZFY961	S. pombe	h−	mat1-Δ17 leu1-32 lys1-131 ura4-D18 tdk11Δ::bsdMX tdk1Δ::ura4 ade6-M216::P.tdk1-tdk223-T.tdk1:natMX	tetrad analysis
ZFY2367	S. pombe	h+	mat1-Δ17 leu1-32 lys1-131 ura4-D18 tdk11Δ::bsdMX tdk1Δ::ura4 ade6-M216::P.tdk1-tdk302-T.tdk1:natMX	tetrad analysis
ZFY1079	S. pombe	h+	mat1-Δ17 leu1-32 lys1-131 ura4-D18 tdk11Δ::bsdMX tdk1Δ::ura4 ade6-M216::P.tdk1-tdk305-T.tdk1:natMX	tetrad analysis
ZFY1075	S. pombe	h+	mat1-Δ17 leu1-32 lys1-131 ura4-D18 tdk11Δ::bsdMX tdk1Δ::ura4 ade6-M216::P.tdk1-tdk309-T.tdk1:natMX	tetrad analysis
ZFY2368	S. pombe	h+	mat1-Δ17 leu1-32 lys1-131 ura4-D18 tdk11Δ::bsdMX tdk1Δ::ura4 ade6-M216::P.tdk1-tdk313-T.tdk1:natMX	tetrad analysis
ZFY503	S. pombe	h+	mat1-Δ17 leu1-32 lys1-131 ura4-D18 tdk11Δ::bsdMX tdk1Δ::ura4 ade6-M216::P.tdk1-tdk11(1-98)-tdk1(110-357)-T.tdk1:natMX	tetrad analysis
ZFY497	S. pombe	h+	mat1-Δ17 leu1-32 lys1-131 ura4-D18 tdk11Δ::bsdMX tdk1Δ::ura4 ade6-M216::P.tdk1-tdk1(1-109)-tdk11(99-254)-T.tdk1:natMX	tetrad analysis
ZFY499	S. pombe	h+	mat1-Δ17 leu1-32 lys1-131 ura4-D18 tdk11Δ::bsdMX tdk1Δ::ura4 ade6-M216::P.tdk1-tdk210(1-77)-tdk1(110-357)-T.tdk1:natMX	tetrad analysis
ZFY495	S. pombe	h+	mat1-Δ17 leu1-32 lys1-131 ura4-D18 tdk11Δ::bsdMX tdk1Δ::ura4 ade6-M216::P.tdk1-tdk1(1-109)-tdk210(78-234)-T.tdk1:natMX	tetrad analysis
ZFY1131	S. pombe	h−	mat1-Δ17 leu1-32 lys1-131 ade6-M216 ura4-D18 bdf2Δ::hphMX tdk11Δ::kanMX	tetrad analysis
ZFY1134	S. pombe	h+	mat1-Δ17 leu1-32 lys1-131 ura4-D18 bdf2Δ::hphMX tdk11Δ::kanMX ade6-M216::tdk210:natMX	tetrad analysis
ZFY1135	S. pombe	h−	mat1-Δ17 leu1-32 lys1-131 ura4-D18 ade6-M216 bdf2Δ::hphMX tdk1Δ::kanMX	tetrad analysis
ZFY1138	S. pombe	h+	mat1-Δ17 leu1-32 lys1-131 ura4-D18 bdf2Δ::hphMX tdk1Δ::kanMX ade6+::tdk203:natMX	tetrad analysis
ZFY1396	S. pombe	h+	mat1-Δ17 leu1-32 lys1-131 ura4-D18 tdk11Δ::bsdMX tdk1Δ::ura4 ade6-M216::P.adh1-tdk315ra-Scer\T.ADH1:hphMX	tetrad analysis
ZFY2535	S. pombe	h+	mat1-Δ17 leu1-32 lys1-131 ura4-D18 tdk11Δ::bsdMX tdk1Δ::ura4 ade6-M216::P.41nmt1-tdk1-Scer\T.ADH1:hphMX	Fig. 3h, Fig. S5b
ZFY2532	S. pombe	h+	mat1-Δ17 leu1-32 lys1-131 ura4-D18 tdk11Δ::bsdMX tdk1Δ::ura4 ade6-M216::P.41nmt1-tdk1-L229P-Scer\T.ADH1:hphMX	Fig. 3h, Fig. S5a,b
ZFY936	S. pombe	h−	mat1-Δ17 leu1-32 lys1-131 ura4-D18 tdk11Δ::bsdMX tdk1Δ::ura4 ade6-M216::P.41nmt1-tdk210-Scer\T.ADH1:hphMX	Fig. 3i, Fig. S5c
ZFY937	S. pombe	h−	mat1-Δ17 leu1-32 lys1-131 ura4-D18 tdk11Δ::bsdMX tdk1Δ::ura4 ade6-M216::P.41nmt1-tdk210-G99D-Scer\T.ADH1:hphMX	Fig. 3i, Fig. S5c
ZFY673	S. pombe	h+	mat1-Δ17 leu1-32 lys1-131 ura4-D18 tdk11Δ::kanMX ade6-M216::P.41nmt1-tdk210-M121K-Scer\T.ADH1:hphMX	Fig. 3i, Fig. S5c
ZFY989	S. pombe	h−	mat1-Δ17 leu1-32 lys1-131 ura4-D18 tdk11Δ::bsdMX tdk1Δ::ura4 ade6-M216::P.41nmt1-tdk210-M124T-Scer\T.ADH1:hphMX	Fig. 3i, Fig. S5c
ZFY939	S. pombe	h−	mat1-Δ17 leu1-32 lys1-131 ura4-D18 tdk11Δ::bsdMX tdk1Δ::ura4 ade6-M216::P.41nmt1-tdk210-S127N-Scer\T.ADH1:hphMX	Fig. 3i, Fig. S5c
ZFY677	S. pombe	h+	mat1-Δ17 leu1-32 lys1-131 ura4-D18 tdk11Δ::kanMX ade6-M216::P.41nmt1-tdk210-V128A-Scer\T.ADH1:hphMX	Fig. 3i, Fig. S5c
ZFY1243	S. pombe	h+	mat1-Δ17 leu1-32 lys1-131 ura4-D18 tdk11Δ::bsdMX tdk1Δ::ura4 ade6-M216::P.41nmt1-tdk203-Scer\T.ADH1:hphMX	Fig. 3j, Fig. S5d
ZFY1249	S. pombe	h+	mat1-Δ17 leu1-32 lys1-131 ura4-D18 tdk11Δ::bsdMX tdk1Δ::ura4 ade6-M216::P.41nmt1-tdk203-E320K-Scer\T.ADH1:hphMX	Fig. 3j, Fig. S5d
ZFY1207	S. pombe	h+	mat1-Δ17 leu1-32 lys1-131 ura4-D18 tdk11Δ::bsdMX tdk1Δ::ura4 ade6-M216::P.41nmt1-tdk11-Scer\T.ADH1:hphMX	Fig. 3k, Fig. S5e, Fig. S9c
ZFY1251	S. pombe	h+	mat1-Δ17 leu1-32 lys1-131 ura4-D18 tdk11Δ::bsdMX tdk1Δ::ura4 ade6-M216::P.41nmt1-tdk11-R162H-Scer\T.ADH1:hphMX	Fig. 3k, Fig. S5e
ZFY923	S. pombe	h−	mat1-Δ17 tdk11Δ::kanMX ura4+::bdf1-S34-mECitrine:natMX	Fig. 4c,d
ZFY925	S. pombe	h+	mat1-Δ17 ade6-M216 tdk11Δ::kanMX ura4+::bdf1-S34-mECitrine:natMX	Fig. 4c,d
ZFY1103	S. pombe	h+	mat1-Δ17 tdk11Δ::kanMX ura4+::bdf1-S34-mECitrine:natMX ade6-M216::tdk203:natMX	Fig. 4c,d
ZFY1489	S. pombe	h+	mat1-Δ17 tdk11Δ::kanMX ura4+::bdf1-S34-mECitrine:natMX ade6-M216::tdk210:natMX	Fig. 4c,d
ZFY2195	S. pombe	h−	mat1-Δ17 tdk1Δ::ura4 ura4+::bdf1-S34-mECitrine:natMX	Fig. 4c,d
ZFY2247	S. pombe	h+	mat1-Δ17 tdk1Δ::ura4 ura4+::bdf1-S34-mECitrine:natMX ade6-M216::tdk1:natMX	Fig. 4c,d
ZFY1501	S. cerevisiae	MATα	ura3-52 his3-200Δ lys2 leu2-3,112::P.GAL1:LEU2	Fig. 6d,e
DHY517	S. cerevisiae	MATα	ura3-52 his3-200Δ lys2 leu2-3,112::P.GAL1-tdk1:LEU2	Fig. 6d
ZFY2523	S. cerevisiae	MATα	ura3-52 his3-200Δ lys2 leu2-3,112::P.GAL1-tdk1-L229P:LEU2	Fig. 6d
DHY2317	S. cerevisiae	MATα	his3-200Δ lys2 leu2-3,112::P.GAL1:LEU2 URA3::P.TEF1-Sp\bdf1	Fig. 6d
DHY1477	S. cerevisiae	MATα	his3-200Δ lys2 leu2-3,112::P.GAL1-tdk1:LEU2 URA3::P.TEF1-Sp\bdf1	Fig. 6d
ZFY2524	S. cerevisiae	MATα	his3-200Δ lys2 leu2-3,112::P.GAL1-tdk1-L229P:LEU2 URA3::P.TEF1-Sp\bdf1	Fig. 6d
ZFY261	S. cerevisiae	MATα	ura3-52 his3-200Δ lys2 leu2-3,112::P.GAL1-tdk210:LEU2	Fig. 6e
ZFY263	S. cerevisiae	MATα	ura3-52 his3-200Δ lys2 leu2-3,112::P.GAL1-tdk210-G99D:LEU2	Fig. 6e
ZFY1503	S. cerevisiae	MATα	ura3-52 his3-200Δ lys2 leu2-3,112::P.GAL1-tdk203:LEU2	Fig. 6e
ZFY1505	S. cerevisiae	MATα	ura3-52 his3-200Δ lys2 leu2-3,112::P.GAL1-tdk203-E320K:LEU2	Fig. 6e
ZFY1507	S. cerevisiae	MATα	ura3-52 his3-200Δ lys2 leu2-3,112::P.GAL1-tdk11:LEU2	Fig. 6e
ZFY1509	S. cerevisiae	MATα	ura3-52 his3-200Δ lys2 leu2-3,112::P.GAL1-tdk11-R162H:LEU2	Fig. 6e
ZFY2556	S. pombe	h+	mat1-Δ17 leu1-32 lys1-131 ura4-D18 tdk11Δ::bsdMX tdk1Δ::ura4 ade6-M216::P.tdk1-mECitrine-T.tdk1:natMX	Fig. S2a
ZFY2557	S. pombe	h+	mat1-Δ17 leu1-32 lys1-131 ura4-D18 tdk11Δ::bsdMX tdk1Δ::ura4 ade6-M216::P.tdk210-mECitrine-T.tdk210:natMX	Fig. S2a
ZFY2558	S. pombe	h+	mat1-Δ17 leu1-32 lys1-131 ura4-D18 tdk11Δ::bsdMX tdk1Δ::ura4 ade6-M216::P.tdk203-mECitrine-T.tdk203:natMX	Fig. S2a
DY38751	S. pombe	h+	mat1-Δ17 leu1-32 lys1-131 ade6-M216 ura4-D18	Fig. S2b
ZFY2551	S. pombe	h+	mat1-Δ17 leu1-32 lys1-131 ura4-D18 tdk11Δ::bsdMX tdk1Δ::ura4 ade6-M216::P.pmt3-mECtrine-Scer\T.ADH1:hphMX	Fig. S2c
ZFY2552	S. pombe	h+	mat1-Δ17 leu1-32 lys1-131 ura4-D18 tdk11Δ::bsdMX tdk1Δ::ura4 ade6-M216::P.adh1-mECtrine-Scer\T.ADH1:hphMX	Fig. S2c
ZFY2553	S. pombe	h+	mat1-Δ17 leu1-32 lys1-131 ura4-D18 tdk11Δ::bsdMX tdk1Δ::ura4 ade6-M216::P.cyc1-mECitrine-Scer\T.ADH1:hphMX	Fig. S2c
ZFY2554	S. pombe	h+	mat1-Δ17 leu1-32 lys1-131 ura4-D18 tdk11Δ::bsdMX tdk1Δ::ura4 ade6-M216::P.rps901-mECitrine-Scer\T.ADH1:hphMX	Fig. S2c
ZFY2555	S. pombe	h+	mat1-Δ17 leu1-32 lys1-131 ura4-D18 tdk11Δ::bsdMX tdk1Δ::ura4 ade6-M216::P.rps1001-mECitrine-Scer\T.ADH1:hphMX	Fig. S2c
ZFY1321	S. pombe	h+	mat1-Δ17 leu1-32 lys1-131 ura4-D18 tdk11Δ::bsdMX tdk1Δ::ura4 ade6-M216::P.41nmt1-tdk11-G120D-Scer\T.ADH1:hphMX	Fig. S9c
ZFY2536	S. pombe	h+	mat1-Δ17 leu1-32 lys1-131 ura4-D18 tdk11Δ::bsdMX tdk1Δ::ura4 ade6-M216::P.41nmt1-tdk315ra-Scer\T.ADH1:hphMX	Fig. S9c
ZFY2529	S. pombe	h+	mat1-Δ17 leu1-32 lys1-131 ura4-D18 tdk11Δ::bsdMX tdk1Δ::ura4 ade6-M216::P.41nmt1-tdk315ra-G98D-Scer\T.ADH1:hphMX	Fig. S9c
a: For tetrad analysis, the strain names of each cross are denoted in Data S5.

### Sheet: plasmids
Plasmids used in this study
Plasmid name	Descriptive name	Use
pHYAD15	pGADT7-tdk1	Fig. 5e
pZAD1	pGADT7-tdk210	Fig. 5e, Fig. S6b
pZAD18	pGADT7-tdk203	Fig. 5e
pHYBD15	pGBKT7-tdk1	Fig. 5e
pZBK3	pGBKT7-tdk210	Fig. 5e, Fig. S6b
pZBK19	pGBKT7-tdk203	Fig. 5e
pHYBD42	pGBKT7-bdf1	Fig. 6b
pHYAD240	pGADT7-tdk1(227-357)	Fig. 6b
pZAD36	pGADT7-tdk210(104-234)	Fig. 6b
pZAD37	pGADT7-tdk203(214-342)	Fig. 6b
pHYBD3	pGBKT7-tdk11	Fig. S6b
