## Supplementary Data 5 for "Evolutionary persistence and divergence of the *tdk* killer meiotic driver family"

### Sheet: Data S5
Fig. 1b
Strain	Genotype	Number of analyzed tetrads	Total number of analyzed progeny	Number of viable progeny	Number of inviable progeny	Viability
ZFY1097 × ZFY1100	tdk1Δ tdk11Δ ade6::tdk210 × tdk1Δ tdk11Δ ade6::tdk210	28	112	109	3	0.973214
ZFY1029 × ZFY1106	tdk1Δ tdk11Δ ade6::tdk203 × tdk1Δ tdk11Δ ade6::tdk203	28	112	110	2	0.982143
DHY910 × DHY912	tdk1Δ tdk11Δ × tdk1Δ tdk11Δ	27	108	105	3	0.972222
Strain	Genotype	Number of analyzed tetrads	Total number of analyzed progeny	Number of viable progeny	Number of inviable progeny	Viability	Number of viable progeny with indicated genotype		Viable progeny with indicated genotype (%)
							tdk1Δ tdk11Δ ade6::tdk210	tdk1Δ tdk11Δ	tdk1Δ tdk11Δ ade6::tdk210	tdk1Δ tdk11Δ
ZFY1097 × DHY912	tdk1Δ tdk11Δ ade6::tdk210 × tdk1Δ tdk11Δ	28	112	59	53	0.526786	51	8	0.455357	0.0714286
Strain	Genotype	Number of analyzed tetrads	Total number of analyzed progeny	Number of viable progeny	Number of inviable progeny	Viability	Number of viable progeny with indicated genotype		Viable progeny with indicated genotype (%)
							tdk1Δ tdk11Δ ade6::tdk203	tdk1Δ tdk11Δ	tdk1Δ tdk11Δ ade6::tdk203	tdk1Δ tdk11Δ
ZFY1106 × DHY912	tdk1Δ tdk11Δ ade6::tdk203 × tdk1Δ tdk11Δ	27	108	65	43	0.601852	54	11	0.5	0.101852
Fig. 2a
Strain	Genotype	Number of analyzed tetrads	Total number of analyzed progeny	Number of viable progeny	Number of inviable progeny	Viability	Number of viable progeny with indicated genotype		Viable progeny with indicated genotype (%)
							tdk1Δ tdk11Δ ade6::tdk210-M1A	tdk1Δ tdk11Δ	tdk1Δ tdk11Δ ade6::tdk210-M1A	tdk1Δ tdk11Δ
ZFY117 × DHY910	tdk1Δ tdk11Δ ade6::tdk210-M1A × tdk1Δ tdk11Δ	42	168	159	9	0.946429	81	78	0.482143	0.464286
Strain	Genotype	Number of analyzed tetrads	Total number of analyzed progeny	Number of viable progeny	Number of inviable progeny	Viability	Number of viable progeny with indicated genotype		Viable progeny with indicated genotype (%)
							tdk1Δ tdk11Δ ade6::tdk210-M1A	tdk1Δ tdk11Δ ade6::tdk210	tdk1Δ tdk11Δ ade6::tdk210-M1A	tdk1Δ tdk11Δ ade6::tdk210
ZFY117 × ZFY1097	tdk1Δ tdk11Δ ade6::tdk210-M1A × tdk1Δ tdk11Δ ade6::tdk210	41	164	87	77	0.530488	15	72	0.0914634	0.439024
Strain	Genotype	Number of analyzed tetrads	Total number of analyzed progeny	Number of viable progeny	Number of inviable progeny	Viability	Number of viable progeny with indicated genotype		Viable progeny with indicated genotype (%)
							tdk1Δ tdk11Δ ade6::tdk203-M1A	tdk1Δ tdk11Δ	tdk1Δ tdk11Δ ade6::tdk203-M1A	tdk1Δ tdk11Δ
ZFY1435 × DHY912	tdk1Δ tdk11Δ ade6::tdk203-M1A × tdk1Δ tdk11Δ	68	272	260	12	0.955882	128	132	0.470588	0.485294
Strain	Genotype	Number of analyzed tetrads	Total number of analyzed progeny	Number of viable progeny	Number of inviable progeny	Viability	Number of viable progeny with indicated genotype		Viable progeny with indicated genotype (%)
							tdk1Δ tdk11Δ ade6::tdk203-M1A	tdk1Δ tdk11Δ ade6::tdk203	tdk1Δ tdk11Δ ade6::tdk203-M1A	tdk1Δ tdk11Δ ade6::tdk203
ZFY1435 × ZFY1107	tdk1Δ tdk11Δ ade6::tdk203-M1A × tdk1Δ tdk11Δ ade6::tdk203	28	112	103	9	0.919643	49	54	0.4375	0.482143
Fig. 2b
Strain	Genotype	Number of analyzed tetrads	Total number of analyzed progeny	Number of viable progeny	Number of inviable progeny	Viability	Number of viable progeny with indicated genotype		Viable progeny with indicated genotype (%)
							tdk1Δ tdk11Δ ade6::tdk1	tdk1Δ tdk11Δ ade6::P.tetO7-tdk1	tdk1Δ tdk11Δ ade6::tdk1	tdk1Δ tdk11Δ ade6::P.tetO7-tdk1
ZFY525 × ZFY2500 (−ahTet)	tdk1Δ tdk11Δ ade6::tdk1 × tdk1Δ tdk11Δ ade6::P.tetO7-tdk1	24	96	55	41	0.572917	45	10	0.46875	0.104167
Strain	Genotype	Number of analyzed tetrads	Total number of analyzed progeny	Number of viable progeny	Number of inviable progeny	Viability	Number of viable progeny with indicated genotype		Viable progeny with indicated genotype (%)
							tdk1Δ meu23Δ ade6::tdk1	tdk1Δ meu23Δ ade6::P.tetO7-tdk1	tdk1Δ meu23Δ ade6::tdk1	tdk1Δ meu23Δ ade6::P.tetO7-tdk1
ZFY525 × ZFY2500 (+ahTet)	tdk1Δ meu23Δ ade6::tdk1 × tdk1Δ meu23Δ ade6::P.tetO7-tdk1	24	96	93	3	0.96875	48	45	0.5	0.46875
Strain	Genotype	Number of analyzed tetrads	Total number of analyzed progeny	Number of viable progeny	Number of inviable progeny	Viability	Number of viable progeny with indicated genotype		Viable progeny with indicated genotype (%)
							tdk1Δ tdk11Δ ade6::tdk210	tdk1Δ tdk11Δ ade6::P.tetO7-tdk210	tdk1Δ tdk11Δ ade6::tdk210	tdk1Δ tdk11Δ ade6::P.tetO7-tdk210
ZFY1097 × ZFY2501 (−ahTet)	tdk1Δ tdk11Δ ade6::tdk210 × tdk1Δ tdk11Δ ade6::P.tetO7-tdk210	24	96	60	36	0.625	47	13	0.489583	0.135417
Strain	Genotype	Number of analyzed tetrads	Total number of analyzed progeny	Number of viable progeny	Number of inviable progeny	Viability	Number of viable progeny with indicated genotype		Viable progeny with indicated genotype (%)
							tdk1Δ tdk11Δ ade6::tdk210	tdk1Δ tdk11Δ ade6::P.tetO7-tdk210	tdk1Δ tdk11Δ ade6::tdk210	tdk1Δ tdk11Δ ade6::P.tetO7-tdk210
ZFY1097 × ZFY2501 (+ahTet)	tdk1Δ tdk11Δ ade6::tdk210 × tdk1Δ tdk11Δ ade6::P.tetO7-tdk210	24	96	94	2	0.979167	48	46	0.5	0.479167
Strain	Genotype	Number of analyzed tetrads	Total number of analyzed progeny	Number of viable progeny	Number of inviable progeny	Viability	Number of viable progeny with indicated genotype		Viable progeny with indicated genotype (%)
							tdk1Δ tdk11Δ ade6::tdk203	tdk1Δ tdk11Δ ade6::P.tetO7-tdk203	tdk1Δ tdk11Δ ade6::tdk203	tdk1Δ tdk11Δ ade6::P.tetO7-tdk203
ZFY1106 × ZFY2502 (−ahTet)	tdk1Δ tdk11Δ ade6::tdk203 × tdk1Δ tdk11Δ ade6::P.tetO7-tdk203	24	96	78	18	0.8125	45	33	0.46875	0.34375
Strain	Genotype	Number of analyzed tetrads	Total number of analyzed progeny	Number of viable progeny	Number of inviable progeny	Viability	Number of viable progeny with indicated genotype		Viable progeny with indicated genotype (%)
							tdk1Δ tdk11Δ ade6::tdk203	tdk1Δ tdk11Δ ade6::P.tetO7-tdk203	tdk1Δ tdk11Δ ade6::tdk203	tdk1Δ tdk11Δ ade6::P.tetO7-tdk203
ZFY1106 × ZFY2502 (+ahTet)	tdk1Δ tdk11Δ ade6::tdk203 × tdk1Δ tdk11Δ ade6::P.tetO7-tdk203	24	96	94	2	0.979167	47	47	0.489583	0.489583
Fig. 2c
Strain	Genotype	Number of analyzed tetrads	Total number of analyzed progeny	Number of viable progeny	Number of inviable progeny	Viability	Number of viable progeny with indicated genotype		Viable progeny with indicated genotype (%)
							tdk1Δ tdk11Δ ade6::P.adh1-tdk1	tdk1Δ tdk11Δ	tdk1Δ tdk11Δ ade6::P.adh1-tdk1	tdk1Δ tdk11Δ
ZFY2321 × DHY910	tdk1Δ tdk11Δ ade6::P.adh1-tdk1 × tdk1Δ tdk11Δ	24	96	57	39	0.59375	45	12	0.46875	0.125
Strain	Genotype	Number of analyzed tetrads	Total number of analyzed progeny	Number of viable progeny	Number of inviable progeny	Viability	Number of viable progeny with indicated genotype		Viable progeny with indicated genotype (%)
							tdk1Δ tdk11Δ ade6::P.cyc1-tdk1	tdk1Δ tdk11Δ	tdk1Δ tdk11Δ ade6::P.cyc1-tdk1	tdk1Δ tdk11Δ
ZFY2322 × DHY910	tdk1Δ tdk11Δ ade6::P.cyc1-tdk1 × tdk1Δ tdk11Δ	24	96	54	42	0.5625	39	15	0.40625	0.15625
Strain	Genotype	Number of analyzed tetrads	Total number of analyzed progeny	Number of viable progeny	Number of inviable progeny	Viability	Number of viable progeny with indicated genotype		Viable progeny with indicated genotype (%)
							tdk1Δ tdk11Δ ade6::P.rps901-tdk1	tdk1Δ tdk11Δ	tdk1Δ tdk11Δ ade6::P.rps901-tdk1	tdk1Δ tdk11Δ
ZFY2323 × DHY910	tdk1Δ tdk11Δ ade6::P.rps901-tdk1 × tdk1Δ tdk11Δ	24	96	81	15	0.84375	44	37	0.458333	0.385417
Strain	Genotype	Number of analyzed tetrads	Total number of analyzed progeny	Number of viable progeny	Number of inviable progeny	Viability	Number of viable progeny with indicated genotype		Viable progeny with indicated genotype (%)
							tdk1Δ tdk11Δ ade6::P.rps1001-tdk1	tdk1Δ tdk11Δ	tdk1Δ tdk11Δ ade6::P.rps1001-tdk1	tdk1Δ tdk11Δ
ZFY2324 × DHY910	tdk1Δ tdk11Δ ade6::P.rps1001-tdk1 × tdk1Δ tdk11Δ	24	96	85	11	0.885417	43	42	0.447917	0.4375
Strain	Genotype	Number of analyzed tetrads	Total number of analyzed progeny	Number of viable progeny	Number of inviable progeny	Viability	Number of viable progeny with indicated genotype		Viable progeny with indicated genotype (%)
							tdk1Δ tdk11Δ ade6::P.pmt3-tdk1	tdk1Δ tdk11Δ	tdk1Δ tdk11Δ ade6::P.pmt3-tdk1	tdk1Δ tdk11Δ
ZFY2320 × DHY910	tdk1Δ tdk11Δ ade6::P.pmt3-tdk1 × tdk1Δ tdk11Δ	24	96	85	11	0.885417	40	45	0.416667	0.46875
Strain	Genotype	Number of analyzed tetrads	Total number of analyzed progeny	Number of viable progeny	Number of inviable progeny	Viability	Number of viable progeny with indicated genotype		Viable progeny with indicated genotype (%)
							tdk1Δ tdk11Δ ade6::P.adh1-tdk210	tdk1Δ tdk11Δ	tdk1Δ tdk11Δ ade6::P.adh1-tdk2	tdk1Δ tdk11Δ
ZFY2537 × DHY910	tdk1Δ tdk11Δ ade6::P.adh1-tdk210 × tdk1Δ tdk11Δ	27	108	57	51	0.527778	54	3	0.5	0.0277778
Strain	Genotype	Number of analyzed tetrads	Total number of analyzed progeny	Number of viable progeny	Number of inviable progeny	Viability	Number of viable progeny with indicated genotype		Viable progeny with indicated genotype (%)
							tdk1Δ tdk11Δ ade6::P.cyc1-tdk2	tdk1Δ tdk11Δ	tdk1Δ tdk11Δ ade6::P.cyc1-tdk2	tdk1Δ tdk11Δ
ZFY2311 × DHY910	tdk1Δ tdk11Δ ade6::P.cyc1-tdk210 × tdk1Δ tdk11Δ	28	112	56	56	0.5	53	3	0.473214	0.0267857
Strain	Genotype	Number of analyzed tetrads	Total number of analyzed progeny	Number of viable progeny	Number of inviable progeny	Viability	Number of viable progeny with indicated genotype		Viable progeny with indicated genotype (%)
							tdk1Δ tdk11Δ ade6::P.rps901-tdk2	tdk1Δ tdk11Δ	tdk1Δ tdk11Δ ade6::P.rps901-tdk2	tdk1Δ tdk11Δ
ZFY2312 × DHY910	tdk1Δ tdk11Δ ade6::P.rps901-tdk210 × tdk1Δ tdk11Δ	28	112	65	47	0.580357	52	13	0.464286	0.116071
Strain	Genotype	Number of analyzed tetrads	Total number of analyzed progeny	Number of viable progeny	Number of inviable progeny	Viability	Number of viable progeny with indicated genotype		Viable progeny with indicated genotype (%)
							tdk1Δ tdk11Δ ade6::P.rps1001-tdk2	tdk1Δ tdk11Δ	tdk1Δ tdk11Δ ade6::P.rps1001-tdk2	tdk1Δ tdk11Δ
ZFY2313 × DHY910	tdk1Δ tdk11Δ ade6::P.rps1001-tdk210 × tdk1Δ tdk11Δ	26	104	73	31	0.701923	48	25	0.461538	0.240385
Strain	Genotype	Number of analyzed tetrads	Total number of analyzed progeny	Number of viable progeny	Number of inviable progeny	Viability	Number of viable progeny with indicated genotype		Viable progeny with indicated genotype (%)
							tdk1Δ tdk11Δ ade6::P.pmt3-tdk2	tdk1Δ tdk11Δ	tdk1Δ tdk11Δ ade6::P.pmt3-tdk2	tdk1Δ tdk11Δ
ZFY2538 × DHY910	tdk1Δ tdk11Δ ade6::P.pmt3-tdk210 × tdk1Δ tdk11Δ	28	112	103	9	0.919643	54	49	0.482143	0.4375
Strain	Genotype	Number of analyzed tetrads	Total number of analyzed progeny	Number of viable progeny	Number of inviable progeny	Viability	Number of viable progeny with indicated genotype		Viable progeny with indicated genotype (%)
							tdk1Δ tdk11Δ ade6::P.adh1-tdk203	tdk1Δ tdk11Δ	tdk1Δ tdk11Δ ade6::P.adh1-tdk203	tdk1Δ tdk11Δ
ZFY1021 × DHY910	tdk1Δ tdk11Δ ade6::P.adh1-tdk203 × tdk1Δ tdk11Δ	28	112	59	53	0.526786	56	3	0.5	0.0267857
Strain	Genotype	Number of analyzed tetrads	Total number of analyzed progeny	Number of viable progeny	Number of inviable progeny	Viability	Number of viable progeny with indicated genotype		Viable progeny with indicated genotype (%)
							tdk1Δ tdk11Δ ade6::P.cyc1-tdk203	tdk1Δ tdk11Δ	tdk1Δ tdk11Δ ade6::P.cyc1-tdk203	tdk1Δ tdk11Δ
ZFY2315 × DHY910	tdk1Δ tdk11Δ ade6::P.cyc1-tdk203 × tdk1Δ tdk11Δ	27	108	66	42	0.611111	53	13	0.490741	0.12037
Strain	Genotype	Number of analyzed tetrads	Total number of analyzed progeny	Number of viable progeny	Number of inviable progeny	Viability	Number of viable progeny with indicated genotype		Viable progeny with indicated genotype (%)
							tdk1Δ tdk11Δ ade6::P.rps901-tdk203	tdk1Δ tdk11Δ	tdk1Δ tdk11Δ ade6::P.rps901-tdk203	tdk1Δ tdk11Δ
ZFY2316 × DHY910	tdk1Δ tdk11Δ ade6::P.rps901-tdk203 × tdk1Δ tdk11Δ	27	108	89	19	0.824074	54	35	0.5	0.324074
Strain	Genotype	Number of analyzed tetrads	Total number of analyzed progeny	Number of viable progeny	Number of inviable progeny	Viability	Number of viable progeny with indicated genotype		Viable progeny with indicated genotype (%)
							tdk1Δ tdk11Δ ade6::P.rps1001-tdk203	tdk1Δ tdk11Δ	tdk1Δ tdk11Δ ade6::P.rps1001-tdk203	tdk1Δ tdk11Δ
ZFY2317 × DHY910	tdk1Δ tdk11Δ ade6::P.rps1001-tdk203 × tdk1Δ tdk11Δ	24	96	83	13	0.864583	44	39	0.458333	0.40625
Strain	Genotype	Number of analyzed tetrads	Total number of analyzed progeny	Number of viable progeny	Number of inviable progeny	Viability	Number of viable progeny with indicated genotype		Viable progeny with indicated genotype (%)
							tdk1Δ tdk11Δ ade6::P.pmt3-tdk203	tdk1Δ tdk11Δ	tdk1Δ tdk11Δ ade6::P.pmt3-tdk203	tdk1Δ tdk11Δ
ZFY2319 × DHY910	tdk1Δ tdk11Δ ade6::P.pmt3-tdk203 × tdk1Δ tdk11Δ	24	96	87	9	0.90625	44	43	0.458333	0.447917
Fig. 2d
Strain	Genotype	Number of analyzed tetrads	Total number of analyzed progeny	Number of viable progeny	Number of inviable progeny	Viability	Number of viable progeny with indicated genotype		Viable progeny with indicated genotype (%)
							tdk1Δ tdk11Δ ade6::P.adh1-tdk11	tdk1Δ tdk11Δ	tdk1Δ tdk11Δ ade6::P.adh1-tdk11	tdk1Δ tdk11Δ
ZFY1165 × DHY910	tdk1Δ tdk11Δ ade6::P.adh1-tdk11 × tdk1Δ tdk11Δ	52	208	182	26	0.875	98	84	0.471154	0.403846
Strain	Genotype	Number of analyzed tetrads	Total number of analyzed progeny	Number of viable progeny	Number of inviable progeny	Viability	Number of viable progeny with indicated genotype		Viable progeny with indicated genotype (%)
							tdk1Δ tdk11Δ ade6::P.adh1-tdk605	tdk1Δ tdk11Δ	tdk1Δ tdk11Δ ade6::P.adh1-tdk605	tdk1Δ tdk11Δ
ZFY1083 × DHY910	tdk1Δ tdk11Δ ade6::P.adh1-tdk304 × tdk1Δ tdk11Δ	28	108	103	5	0.953704	51	52	0.472222	0.481481
Strain	Genotype	Number of analyzed tetrads	Total number of analyzed progeny	Number of viable progeny	Number of inviable progeny	Viability	Number of viable progeny with indicated genotype		Viable progeny with indicated genotype (%)
							tdk1Δ tdk11Δ ade6::P.adh1-tdk605	tdk1Δ tdk11Δ	tdk1Δ tdk11Δ ade6::P.adh1-tdk605	tdk1Δ tdk11Δ
ZFY1081 × DHY910	tdk1Δ tdk11Δ ade6::P.adh1-tdk605 × tdk1Δ tdk11Δ	28	112	108	4	0.964286	54	54	0.482143	0.482143
Fig. 3I
Strain	Genotype	Number of analyzed tetrads	Total number of analyzed progeny	Number of viable progeny	Number of inviable progeny	Viability	Number of viable progeny with indicated genotype		Viable progeny with indicated genotype (%)
							tdk1Δ tdk11Δ ade6::P.tdk1-tdk11-PP-tdk210-T.tdk1	tdk1Δ tdk11Δ	tdk1Δ tdk11Δ ade6::P.tdk1-tdk11-PP-tdk210-T.tdk1	tdk1Δ tdk11Δ
ZFY505 × ZFY423	tdk1Δ tdk11Δ ade6::P.tdk1-tdk11-PP-tdk210-T.tdk1 × tdk1Δ tdk11Δ	40	160	87	73	0.54375	72	15	0.45	0.09375
Strain	Genotype	Number of analyzed tetrads	Total number of analyzed progeny	Number of viable progeny	Number of inviable progeny	Viability	Number of viable progeny with indicated genotype		Viable progeny with indicated genotype (%)
							tdk1Δ tdk11Δ ade6::P.tdk1-tdk210-PP-tdk11-T.tdk1	tdk1Δ tdk11Δ	tdk1Δ tdk11Δ ade6::P.tdk1-tdk210-PP-tdk11-T.tdk1	tdk1Δ tdk11Δ
ZFY501 × ZFY423	tdk1Δ tdk11Δ ade6::P.tdk1-tdk210-PP-tdk11-T.tdk1 × tdk1Δ tdk11Δ	28	112	87	25	0.776786	52	35	0.464286	0.3125
Strain	Genotype	Number of analyzed tetrads	Total number of analyzed progeny	Number of viable progeny	Number of inviable progeny	Viability	Number of viable progeny with indicated genotype		Viable progeny with indicated genotype (%)
							tdk1Δ tdk11Δ ade6::P.tdk1-tdk11-PP-tdk210-T.tdk1	tdk1Δ tdk11Δ ade6::P.tdk1-tdk210-T.tdk1	tdk1Δ tdk11Δ ade6::P.tdk1-tdk11-PP-tdk210-T.tdk1	tdk1Δ tdk11Δ ade6::P.tdk1-tdk210-T.tdk1
ZFY505 × ZFY523	tdk1Δ tdk11Δ ade6::P.tdk1-tdk11-PP-tdk210-T.tdk1 × tdk1Δ tdk11Δ ade6::P.tdk1-tdk210-T.tdk1	28	112	109	3	0.973214	55	54	0.491071	0.482143
Strain	Genotype	Number of analyzed tetrads	Total number of analyzed progeny	Number of viable progeny	Number of inviable progeny	Viability	Number of viable progeny with indicated genotype		Viable progeny with indicated genotype (%)
							tdk1Δ tdk11Δ ade6::P.tdk1-tdk210-PP-tdk11-T.tdk1	tdk1Δ tdk11Δ ade6::P.tdk1-tdk210-T.tdk1	tdk1Δ tdk11Δ ade6::P.tdk1-tdk210-PP-tdk11-T.tdk1	tdk1Δ tdk11Δ ade6::P.tdk1-tdk210-T.tdk1
ZFY501 × ZFY523	tdk1Δ tdk11Δ ade6::P.tdk1-tdk210-PP-tdk11-T.tdk1 × tdk1Δ tdk11Δ ade6::P.tdk1-tdk210-T.tdk1	27	108	97	11	0.898148	45	52	0.416667	0.481481
Fig. 5a
Strain	Genotype	Number of analyzed tetrads	Total number of analyzed progeny	Number of viable progeny	Number of inviable progeny	Viability
DHY910 × DHY912	tdk1Δ tdk11Δ × tdk1Δ tdk11Δ	27	108	105	3	0.972222	(same with Fig. 1b)
Strain	Genotype	Number of analyzed tetrads	Total number of analyzed progeny	Number of viable progeny	Number of inviable progeny	Viability	Number of viable progeny with indicated genotype		Viable progeny with indicated genotype (%)
							tdk1Δ tdk11Δ ade6::tdk1	tdk1Δ tdk11Δ ade6::tdk210	tdk1Δ tdk11Δ ade6::tdk1	tdk1Δ tdk11Δ ade6::tdk210
ZFY525 × ZFY1100	tdk1Δ tdk11Δ ade6::tdk1 × tdk1Δ tdk11Δ ade6::tdk210	28	112	5	107	0.0446429	3	2	0.0267857	0.0178571
Strain	Genotype	Number of analyzed tetrads	Total number of analyzed progeny	Number of viable progeny	Number of inviable progeny	Viability	Number of viable progeny with indicated genotype		Viable progeny with indicated genotype (%)
							tdk1Δ tdk11Δ ade6::tdk1	tdk1Δ tdk11Δ ade6::tdk203	tdk1Δ tdk11Δ ade6::tdk1	tdk1Δ tdk11Δ ade6::tdk203
ZFY525 × ZFY1029	tdk1Δ tdk11Δ ade6::tdk1 × tdk1Δ tdk11Δ ade6::tdk203	25	100	14	86	0.14	11	3	0.11	0.03
Strain	Genotype	Number of analyzed tetrads	Total number of analyzed progeny	Number of viable progeny	Number of inviable progeny	Viability	Number of viable progeny with indicated genotype		Viable progeny with indicated genotype (%)
							tdk1Δ tdk11Δ ade6::tdk210	tdk1Δ tdk11Δ ade6::tdk203	tdk1Δ tdk11Δ ade6::tdk210	tdk1Δ tdk11Δ ade6::tdk203
ZFY1097 × ZFY1029	tdk1Δ tdk11Δ ade6::tdk210 × tdk1Δ tdk11Δ ade6::tdk203	27	108	18	90	0.166667	13	5	0.12037	0.0462963
Fig. 5b
Strain	Genotype	Number of analyzed tetrads	Total number of analyzed progeny	Number of viable progeny	Number of inviable progeny	Viability	Number of viable progeny with indicated genotype		Viable progeny with indicated genotype (%)
							tdk11Δ ade6::tdk210	tdk11Δ	tdk11Δ ade6::tdk210	tdk11Δ
ZFY1567 × ZFY861	tdk11Δ ade6::tdk210 × tdk11Δ	41	164	87	77	0.530488	81	6	0.493902	0.0365854
Strain	Genotype	Number of analyzed tetrads	Total number of analyzed progeny	Number of viable progeny	Number of inviable progeny	Viability	Number of viable progeny with indicated genotype		Viable progeny with indicated genotype (%)
							tdk11Δ ade6::tdk203	tdk11Δ	tdk11Δ ade6::tdk203	tdk11Δ
ZFY1157 × ZFY862	tdk11Δ ade6::tdk203 × tdk11Δ	42	168	95	73	0.565476	79	16	0.470238	0.0952381
Fig. 5d
Strain	Genotype	Number of analyzed tetrads	Total number of analyzed progeny	Number of viable progeny	Number of inviable progeny	Viability	Number of viable progeny with indicated genotype				Viable progeny with indicated genotype (%)
							tdk1+ ade6::tdk210	tdk1Δ ade6::tdk210	tdk1+ ade6	tdk1Δ ade6	tdk1+ ade6::tdk210	tdk1Δ ade6::tdk210	tdk1+ ade6	tdk1Δ ade6
DHY298 × ZFY1097	tdk11Δ × tdk1Δ tdk11Δ ade6::tdk210	55	220	56	164	0.254545	51	3	2	0	0.231818	0.0136364	0.00909091	0
Strain	Genotype	Number of analyzed tetrads	Total number of analyzed progeny	Number of viable progeny	Number of inviable progeny	Viability	Number of viable progeny with indicated genotype				Viable progeny with indicated genotype (%)
							tdk1+ ade6::tdk203	tdk1Δ ade6::tdk203	tdk1+ ade6	tdk1Δ ade6	tdk1+ ade6::tdk203	tdk1Δ ade6::tdk203	tdk1+ ade6	tdk1Δ ade6
DHY298 × ZFY1106	tdk11Δ × tdk1Δ tdk11Δ ade6::tdk203	55	220	70	150	0.318182	56	4	9	1	0.254545	0.0181818	0.0409091	0.00454545
Strain	Genotype	Number of analyzed tetrads	Total number of analyzed progeny	Number of viable progeny	Number of inviable progeny	Viability	Number of viable progeny with indicated genotype				Viable progeny with indicated genotype (%)
							ura4::tdk210 ade6::tdk203	ura4 ade6::tdk203	ura4::tdk210 ade6	ura4 ade6	ura4::tdk210 ade6::tdk203	ura4 ade6::tdk203	ura4::tdk210 ade6	ura4 ade6
ZFY1157 × ZFY1567	tdk11Δ ade6::tdk203 × tdk11Δ ura4::tdk210	56	224	56	168	0.25	49	0	6	1	0.21875	0	0.0267857	0.00446429
Fig. 6c
Strain	Genotype	Number of analyzed tetrads	Total number of analyzed progeny	Number of viable progeny	Number of inviable progeny	Viability	Number of viable progeny with indicated genotype		Viable progeny with indicated genotype (%)
							tdk1Δ tdk11Δ ade6::tdk1	tdk1Δ tdk11Δ	tdk1Δ tdk11Δ ade6::tdk1	tdk1Δ tdk11Δ
ZFY525 × DHY912	tdk1Δ tdk11Δ ade6::tdk1 × tdk1Δ tdk11Δ	28	112	59	53	0.526786	54	5	0.482143	0.0446429
Strain	Genotype	Number of analyzed tetrads	Total number of analyzed progeny	Number of viable progeny	Number of inviable progeny	Viability	Number of viable progeny with indicated genotype		Viable progeny with indicated genotype (%)
							tdk1Δ tdk11Δ bdf1Δ ade6::tdk1	tdk1Δ tdk11Δ bdf1Δ	tdk1Δ tdk11Δ bdf1Δ ade6::tdk1	tdk1Δ tdk11Δ bdf1Δ
ZFY1141 × ZFY2527	tdk1Δ tdk11Δ bdf1Δ ade6::tdk1 × tdk1Δ tdk11Δ bdf1Δ	28	112	99	13	0.883929	53	46	0.473214	0.410714
Strain	Genotype	Number of analyzed tetrads	Total number of analyzed progeny	Number of viable progeny	Number of inviable progeny	Viability	Number of viable progeny with indicated genotype		Viable progeny with indicated genotype (%)
							tdk1Δ tdk11Δ ade6::tdk210	tdk1Δ tdk11Δ	tdk1Δ tdk11Δ ade6::tdk210	tdk1Δ tdk11Δ
ZFY1097 × DHY912	tdk1Δ tdk11Δ ade6::tdk210 × tdk1Δ tdk11Δ	28	112	59	53	0.526786	51	8	0.455357	0.0714286	(same with Fig. 1b)
Strain	Genotype	Number of analyzed tetrads	Total number of analyzed progeny	Number of viable progeny	Number of inviable progeny	Viability	Number of viable progeny with indicated genotype		Viable progeny with indicated genotype (%)
							tdk1Δ tdk11Δ bdf1Δ ade6::tdk210	tdk1Δ tdk11Δ bdf1Δ	tdk1Δ tdk11Δ bdf1Δ ade6::tdk210	tdk1Δ tdk11Δ bdf1Δ
ZFY1139 × ZFY2512	tdk1Δ tdk11Δ bdf1Δ ade6::tdk210 × tdk1Δ tdk11Δ bdf1Δ	27	108	41	67	0.37963	41	0	0.37963	0
Strain	Genotype	Number of analyzed tetrads	Total number of analyzed progeny	Number of viable progeny	Number of inviable progeny	Viability	Number of viable progeny with indicated genotype		Viable progeny with indicated genotype (%)
							tdk1Δ tdk11Δ ade6::tdk203	tdk1Δ tdk11Δ	tdk1Δ tdk11Δ ade6::tdk203	tdk1Δ tdk11Δ
ZFY1106 × DHY912	tdk1Δ tdk11Δ ade6::tdk203 × tdk1Δ tdk11Δ	27	108	65	43	0.601852	54	11	0.5	0.101852	(same with Fig. 1b)
Strain	Genotype	Number of analyzed tetrads	Total number of analyzed progeny	Number of viable progeny	Number of inviable progeny	Viability	Number of viable progeny with indicated genotype		Viable progeny with indicated genotype (%)
							tdk1Δ tdk11Δ bdf1Δ ade6::tdk203	tdk1Δ tdk11Δ bdf1Δ	tdk1Δ tdk11Δ bdf1Δ ade6::tdk203	tdk1Δ tdk11Δ bdf1Δ
ZFY1139 × ZFY1148	tdk1Δ tdk11Δ bdf1Δ ade6::tdk203 × tdk1Δ tdk11Δ bdf1Δ	26	104	61	43	0.586538	47	14	0.451923	0.134615
Fig. S1b
Strain	Genotype	Number of analyzed tetrads	Total number of analyzed progeny	Number of viable progeny	Number of inviable progeny	Viability	Number of viable progeny with indicated genotype		Viable progeny with indicated genotype (%)
							tdk1Δ tdk11Δ ade6::vector	tdk1Δ tdk11Δ	tdk1Δ tdk11Δ ade6::vector	tdk1Δ tdk11Δ
ZFY423 × DHY912	tdk1Δ tdk11Δ ade6::vector × tdk1Δ tdk11Δ	28	112	109	3	0.973214	55	54	0.491071	0.482143
Strain	Genotype	Number of analyzed tetrads	Total number of analyzed progeny	Number of viable progeny	Number of inviable progeny	Viability	Number of viable progeny with indicated genotype		Viable progeny with indicated genotype (%)
							tdk1Δ tdk11Δ ade6::tdk1	tdk1Δ tdk11Δ	tdk1Δ tdk11Δ ade6::tdk1	tdk1Δ tdk11Δ
ZFY525 × DHY912	tdk1Δ tdk11Δ ade6::tdk1 × tdk1Δ tdk11Δ	28	112	59	53	0.526786	54	5	0.482143	0.0446429	(same with Fig. 6c)
Strain	Genotype	Number of analyzed tetrads	Total number of analyzed progeny	Number of viable progeny	Number of inviable progeny	Viability	Number of viable progeny with indicated genotype		Viable progeny with indicated genotype (%)
							tdk1Δ tdk11Δ ade6::P.tdk1-tdk11-T.tdk1	tdk1Δ tdk11Δ	tdk1Δ tdk11Δ ade6::P.tdk1-tdk11-T.tdk1	tdk1Δ tdk11Δ
ZFY491 × DHY910	tdk1Δ tdk11Δ ade6::P.tdk1-tdk11-T.tdk1 × tdk1Δ tdk11Δ	28	112	105	7	0.9375	51	54	0.455357	0.482143
Strain	Genotype	Number of analyzed tetrads	Total number of analyzed progeny	Number of viable progeny	Number of inviable progeny	Viability	Number of viable progeny with indicated genotype		Viable progeny with indicated genotype (%)
							tdk1Δ tdk11Δ ade6::P.tdk1-tdk201-T.tdk1	tdk1Δ tdk11Δ	tdk1Δ tdk11Δ ade6::P.tdk1-tdk201-T.tdk1	tdk1Δ tdk11Δ
ZFY947 × DHY912	tdk1Δ tdk11Δ ade6::P.tdk1-tdk201-T.tdk1 × tdk1Δ tdk11Δ	42	168	155	13	0.922619	77	78	0.458333	0.464286
Strain	Genotype	Number of analyzed tetrads	Total number of analyzed progeny	Number of viable progeny	Number of inviable progeny	Viability	Number of viable progeny with indicated genotype		Viable progeny with indicated genotype (%)
							tdk1Δ tdk11Δ ade6::P.tdk1-tdk203-T.tdk1	tdk1Δ tdk11Δ	tdk1Δ tdk11Δ ade6::P.tdk1-tdk203-T.tdk1	tdk1Δ tdk11Δ
ZFY951 × DHY912	tdk1Δ tdk11Δ ade6::P.tdk1-tdk203-T.tdk1 × tdk1Δ tdk11Δ	42	168	113	55	0.672619	75	38	0.446429	0.22619
Strain	Genotype	Number of analyzed tetrads	Total number of analyzed progeny	Number of viable progeny	Number of inviable progeny	Viability	Number of viable progeny with indicated genotype		Viable progeny with indicated genotype (%)
							tdk1Δ tdk11Δ ade6::P.tdk1-tdk205-T.tdk1	tdk1Δ tdk11Δ	tdk1Δ tdk11Δ ade6::P.tdk1-tdk205-T.tdk1	tdk1Δ tdk11Δ
ZFY2507 × DHY910	tdk1Δ tdk11Δ ade6::P.tdk1-tdk205-T.tdk1 × tdk1Δ tdk11Δ	28	112	95	17	0.848214	48	47	0.428571	0.419643
Strain	Genotype	Number of analyzed tetrads	Total number of analyzed progeny	Number of viable progeny	Number of inviable progeny	Viability	Number of viable progeny with indicated genotype		Viable progeny with indicated genotype (%)
							tdk1Δ tdk11Δ ade6::P.tdk1-tdk207*-T.tdk1	tdk1Δ tdk11Δ	tdk1Δ tdk11Δ ade6::P.tdk1-tdk207*-T.tdk1	tdk1Δ tdk11Δ
ZFY2506 × DHY910	tdk1Δ tdk11Δ ade6::P.tdk1-tdk207*-T.tdk1 × tdk1Δ tdk11Δ	27	108	106	2	0.981481	53	53	0.490741	0.490741
Strain	Genotype	Number of analyzed tetrads	Total number of analyzed progeny	Number of viable progeny	Number of inviable progeny	Viability	Number of viable progeny with indicated genotype		Viable progeny with indicated genotype (%)
							tdk1Δ tdk11Δ ade6::P.tdk1-tdk210	tdk1Δ tdk11Δ	tdk1Δ tdk11Δ ade6::P.tdk1-tdk210	tdk1Δ tdk11Δ
ZFY523 × DHY912	tdk1Δ tdk11Δ ade6::P.tdk1-tdk210-T.tdk1 × tdk1Δ tdk11Δ	24	96	45	51	0.46875	43	2	0.447917	0.0208333
Strain	Genotype	Number of analyzed tetrads	Total number of analyzed progeny	Number of viable progeny	Number of inviable progeny	Viability	Number of viable progeny with indicated genotype		Viable progeny with indicated genotype (%)
							tdk1Δ tdk11Δ ade6::P.tdk1-tdk217-T.tdk1	tdk1Δ tdk11Δ	tdk1Δ tdk11Δ ade6::P.tdk1-tdk217-T.tdk1	tdk1Δ tdk11Δ
ZFY955 × DHY912	tdk1Δ tdk11Δ ade6::P.tdk1-tdk217-T.tdk1 × tdk1Δ tdk11Δ	42	168	163	5	0.970238	84	79	0.5	0.470238
Strain	Genotype	Number of analyzed tetrads	Total number of analyzed progeny	Number of viable progeny	Number of inviable progeny	Viability	Number of viable progeny with indicated genotype		Viable progeny with indicated genotype (%)
							tdk1Δ tdk11Δ ade6::P.tdk1-tdk220-T.tdk1	tdk1Δ tdk11Δ	tdk1Δ tdk11Δ ade6::P.tdk1-tdk220-T.tdk1	tdk1Δ tdk11Δ
ZFY2505 × DHY910	tdk1Δ tdk11Δ ade6::P.tdk1-tdk220-T.tdk1 × tdk1Δ tdk11Δ	28	112	110	2	0.982143	55	55	0.491071	0.491071
Strain	Genotype	Number of analyzed tetrads	Total number of analyzed progeny	Number of viable progeny	Number of inviable progeny	Viability	Number of viable progeny with indicated genotype		Viable progeny with indicated genotype (%)
							tdk1Δ tdk11Δ ade6::P.tdk1-tdk301-T.tdk1	tdk1Δ tdk11Δ	tdk1Δ tdk11Δ ade6::P.tdk1-tdk301-T.tdk1	tdk1Δ tdk11Δ
ZFY1077 × DHY910	tdk1Δ tdk11Δ ade6::P.tdk1-tdk301-T.tdk1 × tdk1Δ tdk11Δ	42	168	161	7	0.958333	82	79	0.488095	0.470238
Strain	Genotype	Number of analyzed tetrads	Total number of analyzed progeny	Number of viable progeny	Number of inviable progeny	Viability	Number of viable progeny with indicated genotype		Viable progeny with indicated genotype (%)
							tdk1Δ tdk11Δ ade6::P.tdk1-tdk303-T.tdk1	tdk1Δ tdk11Δ	tdk1Δ tdk11Δ ade6::P.tdk1-tdk303-T.tdk1	tdk1Δ tdk11Δ
ZFY2217 × DHY910	tdk1Δ tdk11Δ ade6::P.tdk1-tdk303-T.tdk1 × tdk1Δ tdk11Δ	24	96	96	0	1	48	48	0.5	0.5
Strain	Genotype	Number of analyzed tetrads	Total number of analyzed progeny	Number of viable progeny	Number of inviable progeny	Viability	Number of viable progeny with indicated genotype		Viable progeny with indicated genotype (%)
							tdk1Δ tdk11Δ ade6::P.tdk1-tdk304-T.tdk1	tdk1Δ tdk11Δ	tdk1Δ tdk11Δ ade6::P.tdk1-tdk304-T.tdk1	tdk1Δ tdk11Δ
ZFY1073 × DHY910	tdk1Δ tdk11Δ ade6::P.tdk1-tdk304-T.tdk1 × tdk1Δ tdk11Δ	39	156	139	17	0.891026	70	69	0.448718	0.442308
Strain	Genotype	Number of analyzed tetrads	Total number of analyzed progeny	Number of viable progeny	Number of inviable progeny	Viability	Number of viable progeny with indicated genotype		Viable progeny with indicated genotype (%)
							tdk1Δ tdk11Δ ade6::P.tdk1-tdk308-T.tdk1	tdk1Δ tdk11Δ	tdk1Δ tdk11Δ ade6::P.tdk1-tdk308-T.tdk1	tdk1Δ tdk11Δ
ZFY2365 × DHY910	tdk1Δ tdk11Δ ade6::P.tdk1-tdk308-T.tdk1 × tdk1Δ tdk11Δ	24	96	91	5	0.947917	44	47	0.458333	0.489583
Strain	Genotype	Number of analyzed tetrads	Total number of analyzed progeny	Number of viable progeny	Number of inviable progeny	Viability	Number of viable progeny with indicated genotype		Viable progeny with indicated genotype (%)
							tdk1Δ tdk11Δ ade6::P.tdk1-tdk314-T.tdk1	tdk1Δ tdk11Δ	tdk1Δ tdk11Δ ade6::P.tdk1-tdk314-T.tdk1	tdk1Δ tdk11Δ
ZFY2215 × DHY910	tdk1Δ tdk11Δ ade6::P.tdk1-tdk314-T.tdk1 × tdk1Δ tdk11Δ	24	96	82	14	0.854167	42	40	0.4375	0.416667
Strain	Genotype	Number of analyzed tetrads	Total number of analyzed progeny	Number of viable progeny	Number of inviable progeny	Viability	Number of viable progeny with indicated genotype		Viable progeny with indicated genotype (%)
							tdk1Δ tdk11Δ ade6::P.tdk1-tdk605-T.tdk1	tdk1Δ tdk11Δ	tdk1Δ tdk11Δ ade6::P.tdk1-tdk605-T.tdk1	tdk1Δ tdk11Δ
ZFY1067 × DHY910	tdk1Δ tdk11Δ ade6::P.tdk1-tdk605-T.tdk1 × tdk1Δ tdk11Δ	42	168	163	5	0.970238	83	80	0.494048	0.47619
Strain	Genotype	Number of analyzed tetrads	Total number of analyzed progeny	Number of viable progeny	Number of inviable progeny	Viability	Number of viable progeny with indicated genotype		Viable progeny with indicated genotype (%)
							tdk1Δ tdk11Δ ade6::P.tdk1-tdk606-T.tdk1	tdk1Δ tdk11Δ	tdk1Δ tdk11Δ ade6::P.tdk1-tdk606-T.tdk1	tdk1Δ tdk11Δ
ZFY1069 × DHY910	tdk1Δ tdk11Δ ade6::P.tdk1-tdk606-T.tdk1 × tdk1Δ tdk11Δ	42	168	168	0	1	84	84	0.5	0.5
Fig. S1c
Strain	Genotype	Number of analyzed tetrads	Total number of analyzed progeny	Number of viable progeny	Number of inviable progeny	Viability	Number of viable progeny with indicated genotype		Viable progeny with indicated genotype (%)
							tdk1Δ tdk11Δ ade6::tdk222	tdk1Δ tdk11Δ	tdk1Δ tdk11Δ ade6::tdk222	tdk1Δ tdk11Δ
ZFY957 × DHY912	tdk1Δ tdk11Δ ade6::tdk222 × tdk1Δ tdk11Δ	42	168	160	8	0.952381	82	78	0.488095	0.464286
Strain	Genotype	Number of analyzed tetrads	Total number of analyzed progeny	Number of viable progeny	Number of inviable progeny	Viability	Number of viable progeny with indicated genotype		Viable progeny with indicated genotype (%)
							tdk1Δ tdk11Δ ade6::tdk223	tdk1Δ tdk11Δ	tdk1Δ tdk11Δ ade6::tdk223	tdk1Δ tdk11Δ
ZFY961 × DHY912	tdk1Δ tdk11Δ ade6::tdk223 × tdk1Δ tdk11Δ	37	148	137	11	0.925676	69	68	0.466216	0.459459
Strain	Genotype	Number of analyzed tetrads	Total number of analyzed progeny	Number of viable progeny	Number of inviable progeny	Viability	Number of viable progeny with indicated genotype		Viable progeny with indicated genotype (%)
							tdk1Δ tdk11Δ ade6::tdk302	tdk1Δ tdk11Δ	tdk1Δ tdk11Δ ade6::tdk302	tdk1Δ tdk11Δ
ZFY2367 × DHY910	tdk1Δ tdk11Δ ade6::tdk302 × tdk1Δ tdk11Δ	24	96	86	10	0.895833	42	44	0.4375	0.458333
Strain	Genotype	Number of analyzed tetrads	Total number of analyzed progeny	Number of viable progeny	Number of inviable progeny	Viability	Number of viable progeny with indicated genotype		Viable progeny with indicated genotype (%)
							tdk1Δ tdk11Δ ade6::tdk305	tdk1Δ tdk11Δ	tdk1Δ tdk11Δ ade6::tdk305	tdk1Δ tdk11Δ
ZFY1079 × DHY910	tdk1Δ tdk11Δ ade6::tdk305 × tdk1Δ tdk11Δ	41	164	146	18	0.890244	76	70	0.463415	0.426829
Strain	Genotype	Number of analyzed tetrads	Total number of analyzed progeny	Number of viable progeny	Number of inviable progeny	Viability	Number of viable progeny with indicated genotype		Viable progeny with indicated genotype (%)
							tdk1Δ tdk11Δ ade6::tdk309	tdk1Δ tdk11Δ	tdk1Δ tdk11Δ ade6::tdk309	tdk1Δ tdk11Δ
ZFY1075 × DHY910	tdk1Δ tdk11Δ ade6::tdk309 × tdk1Δ tdk11Δ	42	168	164	4	0.97619	84	80	0.5	0.47619
Strain	Genotype	Number of analyzed tetrads	Total number of analyzed progeny	Number of viable progeny	Number of inviable progeny	Viability	Number of viable progeny with indicated genotype		Viable progeny with indicated genotype (%)
							tdk1Δ tdk11Δ ade6::tdk313	tdk1Δ tdk11Δ	tdk1Δ tdk11Δ ade6::tdk313	tdk1Δ tdk11Δ
ZFY2368 × DHY910	tdk1Δ tdk11Δ ade6::tdk313 × tdk1Δ tdk11Δ	26	104	102	2	0.980769	51	51	0.490385	0.490385
Fig. S4a
Strain	Genotype	Number of analyzed tetrads	Total number of analyzed progeny	Number of viable progeny	Number of inviable progeny	Viability	Number of viable progeny with indicated genotype		Viable progeny with indicated genotype (%)
							tdk1Δ tdk11Δ ade6::P.tdk1-tdk11-PP-tdk1-T.tdk1	tdk1Δ tdk11Δ	tdk1Δ tdk11Δ ade6::P.tdk1-tdk11-PP-tdk1-T.tdk1	tdk1Δ tdk11Δ
ZFY503 × ZFY423	tdk1Δ tdk11Δ ade6::P.tdk1-tdk11-PP-tdk1-T.tdk1 × tdk1Δ tdk11Δ	28	112	94	18	0.839286	47	47	0.419643	0.419643
Strain	Genotype	Number of analyzed tetrads	Total number of analyzed progeny	Number of viable progeny	Number of inviable progeny	Viability	Number of viable progeny with indicated genotype		Viable progeny with indicated genotype (%)
							tdk1Δ tdk11Δ ade6::P.tdk1-tdk1-PP-tdk11-T.tdk1	tdk1Δ tdk11Δ	tdk1Δ tdk11Δ ade6::P.tdk1-tdk1-PP-tdk11-T.tdk1	tdk1Δ tdk11Δ
ZFY497 × ZFY423	tdk1Δ tdk11Δ ade6::P.tdk1-tdk1-PP-tdk11-T.tdk1 × tdk1Δ tdk11Δ	27	108	98	10	0.907407	50	48	0.462963	0.444444
Fig. S4b
Strain	Genotype	Number of analyzed tetrads	Total number of analyzed progeny	Number of viable progeny	Number of inviable progeny	Viability	Number of viable progeny with indicated genotype		Viable progeny with indicated genotype (%)
							tdk1Δ tdk11Δ ade6::P.tdk1-tdk210-PP-tdk1-T.tdk1	tdk1Δ tdk11Δ	tdk1Δ tdk11Δ ade6::P.tdk1-tdk210-PP-tdk1-T.tdk1	tdk1Δ tdk11Δ
ZFY499 × ZFY423	tdk1Δ tdk11Δ ade6::P.tdk1-tdk210-PP-tdk1-T.tdk1 × tdk1Δ tdk11Δ	28	112	96	16	0.857143	51	45	0.455357	0.401786
Strain	Genotype	Number of analyzed tetrads	Total number of analyzed progeny	Number of viable progeny	Number of inviable progeny	Viability	Number of viable progeny with indicated genotype		Viable progeny with indicated genotype (%)
							tdk1Δ tdk11Δ ade6::P.tdk1-tdk1-PP-tdk210-T.tdk1	tdk1Δ tdk11Δ	tdk1Δ tdk11Δ ade6::P.tdk1-tdk1-PP-tdk210-T.tdk1	tdk1Δ tdk11Δ
ZFY495 × ZFY423	tdk1Δ tdk11Δ ade6::P.tdk1-tdk1-PP-tdk210-T.tdk1 × tdk1Δ tdk11Δ	28	112	104	8	0.928571	53	51	0.473214	0.455357
Fig. S6a
Strain	Genotype	Number of analyzed tetrads	Total number of analyzed progeny	Number of viable progeny	Number of inviable progeny	Viability	Number of viable progeny with indicated genotype		Viable progeny with indicated genotype (%)
							tdk1Δ tdk11Δ ade6::tdk210	tdk1Δ tdk11Δ	tdk1Δ tdk11Δ ade6::tdk210	tdk1Δ tdk11Δ
ZFY1097 × DHY912	tdk1Δ tdk11Δ ade6::tdk210 × tdk1Δ tdk11Δ	28	112	59	53	0.526786	51	8	0.455357	0.0714286	(same with Fig. 1b)
Strain	Genotype	Number of analyzed tetrads	Total number of analyzed progeny	Number of viable progeny	Number of inviable progeny	Viability	Number of viable progeny with indicated genotype		Viable progeny with indicated genotype (%)
							tdk1Δ tdk11Δ ade6::tdk210	tdk1Δ tdk11Δ ade6::P.adh1-tdk11	tdk1Δ tdk11Δ ade6::tdk210	tdk1Δ tdk11Δ ade6::P.adh1-tdk11
ZFY1097 × ZFY1165	tdk1Δ tdk11Δ ade6::tdk210 × tdk1Δ tdk11Δ ade6::P.adh1-tdk11	27	108	99	9	0.916667	50	49	0.462963	0.453704
Fig. S7a
Strain	Genotype	Number of analyzed tetrads	Total number of analyzed progeny	Number of viable progeny	Number of inviable progeny	Viability	Number of viable progeny with indicated genotype		Viable progeny with indicated genotype (%)
							tdk1Δ tdk11Δ ade6::tdk210	tdk1Δ tdk11Δ	tdk1Δ tdk11Δ ade6::tdk210	tdk1Δ tdk11Δ
ZFY1097 × DHY912	tdk1Δ tdk11Δ ade6::tdk210 × tdk1Δ tdk11Δ	28	112	59	53	0.526786	51	8	0.455357	0.0714286	(same with Fig. 1b)
Strain	Genotype	Number of analyzed tetrads	Total number of analyzed progeny	Number of viable progeny	Number of inviable progeny	Viability	Number of viable progeny with indicated genotype		Viable progeny with indicated genotype (%)
							tdk11Δ bdf2Δ ade6::tdk210	tdk11Δ bdf2Δ	tdk11Δ bdf2Δ ade6::tdk210	tdk11Δ bdf2Δ
ZFY1131 × ZFY1134	tdk11Δ bdf2Δ ade6::tdk210 × tdk11Δ bdf2Δ	28	112	55	57	0.491071	48	7	0.428571	0.0625
Strain	Genotype	Number of analyzed tetrads	Total number of analyzed progeny	Number of viable progeny	Number of inviable progeny	Viability	Number of viable progeny with indicated genotype		Viable progeny with indicated genotype (%)
							tdk1Δ tdk11Δ ade6::tdk203	tdk1Δ tdk11Δ	tdk1Δ tdk11Δ ade6::tdk203	tdk1Δ tdk11Δ
ZFY1106 × DHY912	tdk1Δ tdk11Δ ade6::tdk203 × tdk1Δ tdk11Δ	27	108	65	43	0.601852	54	11	0.5	0.101852	(same with Fig. 1b)
Strain	Genotype	Number of analyzed tetrads	Total number of analyzed progeny	Number of viable progeny	Number of inviable progeny	Viability	Number of viable progeny with indicated genotype		Viable progeny with indicated genotype (%)
							tdk1Δ bdf2Δ ade6::tdk203	tdk1Δ bdf2Δ	tdk1Δ bdf2Δ ade6::tdk203	tdk1Δ bdf2Δ
ZFY1135 × ZFY1138	tdk1Δ bdf2Δ ade6::tdk203 × tdk1Δ bdf2Δ	28	112	55	57	0.491071	48	7	0.428571	0.0625
Fig. S9b
Strain	Genotype	Number of analyzed tetrads	Total number of analyzed progeny	Number of viable progeny	Number of inviable progeny	Viability	Number of viable progeny with indicated genotype		Viable progeny with indicated genotype (%)
							tdk1Δ tdk11Δ ade6::P.adh1-tdk315ra	tdk1Δ tdk11Δ	tdk1Δ tdk11Δ ade6::P.adh1-tdk315ra	tdk1Δ tdk11Δ
ZFY1396 × DHY910	tdk1Δ tdk11Δ ade6::P.adh1-tdk315ra × tdk1Δ tdk11Δ	28	112	110	2	0.982143	55	55	0.491071	0.491071
Strain	Genotype	Number of analyzed tetrads	Total number of analyzed progeny	Number of viable progeny	Number of inviable progeny	Viability	Number of viable progeny with indicated genotype		Viable progeny with indicated genotype (%)
							tdk1Δ tdk11Δ ade6::tdk210	tdk1Δ tdk11Δ ade6::P.adh1-tdk315ra	tdk1Δ tdk11Δ ade6::tdk210	tdk1Δ tdk11Δ ade6::P.adh1-tdk315ra
ZFY1097 × ZFY1396	tdk1Δ tdk11Δ ade6::tdk210 × tdk1Δ tdk11Δ ade6::P.adh1-tdk315ra	37	148	126	22	0.851351	70	56	0.472973	0.378378
